# A novel CRISPR-based malaria diagnostic capable of *Plasmodium* detection, speciation, and drug-resistance genotyping

**DOI:** 10.1101/2020.04.01.017962

**Authors:** CH Cunningham, CM Hennelly, JT Lin, R Ubalee, RM Boyce, EM Mulogo, N Hathaway, KL Thwai, F Phanzu, A Kalonji, K Mwandagalirwa, A Tshefu, SR Meshnick, JJ Juliano, JB Parr

**Author notes:** Corresponding author information: Jonathan B. Parr, MD, MPH; 130 Mason Farm Rd., Chapel Hill, NC 27599; 1-919-843-8132. Co-senior authors (JJ Juliano, JB Parr).

## Abstract

CRISPR-based diagnostics are a new class of highly sensitive and specific assays with multiple applications in infectious disease diagnosis. SHERLOCK, or Specific High-Sensitivity Enzymatic Reporter UnLOCKing, is one such CRISPR-based diagnostic that combines recombinase polymerase pre-amplification, CRISPR-RNA base-pairing, and LwCas13a activity for nucleic acid detection. We developed SHERLOCK assays for malaria capable of detecting all *Plasmodium* species known to cause malaria in humans and species-specific detection of *P. vivax* and *P. falciparum*, the species responsible for the majority of malaria cases worldwide. We validated these assays against parasite genomic DNA and achieved analytical sensitivities ranging from 2.5-18.8 parasites per reaction. We further tested these assays using a diverse panel of 123 clinical samples from the Democratic Republic of the Congo, Uganda, and Thailand and pools of *Anopheles* mosquitoes from Thailand. When compared to real-time PCR, the *P. falciparum* assay achieved 94% sensitivity and 94% specificity in clinical samples. In addition, we developed a SHERLOCK assay capable of detecting the dihydropteroate synthetase (*dhps*) single nucleotide variant A581G associated with *P. falciparum* sulfadoxine-pyrimethamine resistance. Compared to amplicon-based deep sequencing, the *dhps* SHERLOCK assay achieved 73% sensitivity and 100% specificity when applied to a panel of 43 clinical samples, with false-negative calls only at lower parasite densities. These novel SHERLOCK assays have potential to spawn a new generation of molecular diagnostics for malaria and demonstrate the versatility of CRISPR-based diagnostic approaches.

**One-sentence summary:** Novel malaria SHERLOCK assays enabled robust detection, speciation, and genotyping of *Plasmodium spp*. in diverse samples collected in Africa and Asia.
