## Supplementary File for "A novel CRISPR-based malaria diagnostic capable of *Plasmodium* detection, speciation, and drug-resistance genotyping"

### Sheet: PCR methods
	Pan-Plasmodium 18S				P. falciparum-specific 18S
Adapted from:	Kamau E et al. PLoS One 2013. 8(8):e71539.				Veron V et al. Exp Parasitol 2009. 121(4):346-51.
Forward Primer (5'->3')	GCTCTTTCTTGATTTCTTGGATG				ATTGCTTTTGAGAGGTTTTGTTACTTT
Reverse Primer (5'->3')	AGCAGGTTAAGATCTCGTTCG				GCTGTAGTATTCAAACACAATGAACTCAA
Probe (5'->3')					FAM/ CATAACAGACGGGTAGTCAT /NFQ
Cycling conditions:	Temp	Duration	No. Cycles		Temp	Duration	No. Cycles
	50C	2 min	x1		50C	2 min	x1
	95C	10 min	x1		95C	10 min	x1
	95C	15 sec	x40		95C	15 sec	x40
	60C	1 min			60C	1 min
Reaction conditions:	Roche FastStart Universal SYBR Green Master (Rox)				Roche FastStart Universal Probe Master (Rox)
	Fwd primer	300 nM			Fwd primer	300 nM
	Rev primer	300 nM			Rev primer	300 nM
					Probe	200 nM
	Template	1 µl			Template	2 µl
	Total volume	12 µl			Total volume	12 µl
	P. malariae-specific 18S				P. vivax-specific 18S
Adapted from:	Veron V et al. Exp Parasitol 2009. 121(4):346-51.				Perandin F et al. J Clin Microbiol 2004. 42(3):1214-19.
Forward Primer (5'->3')	AGTTAAGGGAGTGAAGACGATCAGA				ACGCTTCTAGCTTAATCCACATAACT
Reverse Primer (5'->3')	CAACCCAAAGACTTTGATTTCTCATAA				ATTTACTCAAAGTAACAAGGACTTCCAAGC
Probe (5'->3')	FAM/ ATGAGTGTTTCTTTTAGATAGC /NFQ				FAM/ TTCGTATCG /ZEN/ ACTTTGTGCGCATTTTGC /3IABkFQ
Cycling conditions:	Temp	Duration	No. Cycles		Temp	Duration	No. Cycles
	50C	2 min	x1		50C	2 min	x1
	95C	10 min	x1		95C	10 min	x1
	95C	15 sec	x40		95C	15 sec	x45
	60C	1 min			60C	1 min
Reaction conditions:	Roche FastStart Universal Probe Master (Rox)				Roche FastStart Universal Probe Master (Rox)
	Fwd primer	300 nM			Fwd primer	400 nM
	Rev primer	300 nM			Rev primer	400 nM
	Probe	200 nM			Probe	200 nM
	Template	2 µl			Template	5 µl
	Total volume	12 µl			Total volume	18 µl
	P. ovale-specific 18S				P. falciparum-specific pfldh
Adapted from:	Srisutham S et al. PLoS One 2017. 12(4):e0175771.				Pickard AL et al. Antimicrob Agents Chemo 2003. 47(8):2418-2423.
Forward Primer (5'->3')	CCRACTAGGTTTTGGATGAAAVRTTTTT				ACGATTTGGCTGGAGCAGAT
Reverse Primer (5'->3')	AACCCAAAGACTTTGATTTCTCATAA				TCTCTATTCCATTCTTTGTCACTCTTTC
Probe (5'->3')	VIC/ CRAAAGGAATTYTCTTATT /NFQ				FAM/ AGTAATAGTAACAGCTGGATTTACCAAGGCCCCA /TAMRA
Cycling conditions:	Temp	Duration	No. Cycles		Temp	Duration	No. Cycles
	50C	2 min	x1		50C	2 min	x1
	95C	10 min	x1		95C	10 min	x1
	95C	15 sec	x45		95C	15 sec	x40
	52C	1 min			60C	1 min
Reaction conditions:	Roche FastStart Universal Probe Master (Rox)				Roche FastStart Universal Probe Master (Rox)
	Fwd primer	400 nM			Fwd primer	200nM
	Rev primer	400 nM			Rev primer	200nM
	Probe	200 nM			Probe	100nM
	Template	2 µl			Template	2 µl
	Total volume	12 µl			Total volume	12 µl
	P. falciparum DHPS581
Adapted from:	Kamau E et al. Malar J 2012. 11(23).
Forward Primer (5'->3')	TTCTTGTATTAAATGGAATACCTCGTTATAGGAT
Reverse Primer (5'->3')	TATACATGTATATTTTGTAAGAGTTTAATAGATTGATCATG
Probe 1 (5'->3')	VIC/ TTTCTTCGCAAATCC /NFQ
Probe 2 (5'->3')	FAM/ TTTCTTCCCAAATCC /NFQ
Cycling conditions:	Temp	Duration	No. Cycles
	50C	2 min	x1
	95C	10 min	x1
	95C	15 sec	x40
	60C	1 min
Reaction conditions:	Roche FastStart Universal Probe Master (Rox)
	Fwd primer	600 nM
	Rev primer	600 nM
	Probe 1	200 nM
	Probe 2	200 nM
	Template	2 µl
	Total volume	12 µl
